# Single-nuclei transcriptomics of dog hippocampus reveals the distinct cellular mechanism of domestication

**DOI:** 10.1101/2022.01.29.478120

**Authors:** Qi-Jun Zhou, Xingyan Liu, Longlong Zhang, Rong Wang, Tingting Yin, Xiaolu Li, Guimei Li, Yuqi He, Zhaoli Ding, Pengcheng Ma, Shi-Zhi Wang, Bingyu Mao, Shihua Zhang, Guo-Dong Wang

## Abstract

The process of dog domestication leads to dramatic differences in behavioral traits compared to grey wolves. A class of putative positively selected genes is related to learning and memory, for instance, long-term potentiation and long-term depression. In this study, we constructed a single-nuclei transcriptomic atlas of the dog hippocampus to illustrate its cell types, cell lineage, and molecular features. Using the transcriptomes of 105,057 single-nuclei from the hippocampus of a Beagle dog, we identified 26 cell clusters and a putative trajectory of oligodendrocyte development. Comparative analysis revealed a significant convergence between dog differentially expressed genes (DEGs) and putative positively selected genes (PSGs). 40 putative PSGs were DEGs in the glutamatergic neurons, especially in the cluster 14, which is related to the regulation of nervous system development. In summary, this study provided a blueprint to understand the cellular mechanism of dog domestication.
