## supplementary for "Single-nuclei transcriptomics of dog hippocampus reveals the distinct cellular mechanism of domestication": Table S6 GO enrichment analysis result for regulatory genes.xlsx

### Sheet: CUX2
source	term_name	term_id	adjusted_p_value	negative_log10_of_adjusted_p_value	term_size	query_size	intersection_size	effective_domain_size	intersections
GO:MF	neurotransmitter receptor activity	GO:0030594	0.00392809	2.40582	89	80	6	15315	GRIA4,GRIK1,HTR2C,HTR7,GABRG1,GRID2
GO:BP	synaptic transmission, glutamatergic	GO:0035249	0.0106097	1.9743	49	83	5	15626	GRIK1,UNC13C,CACNB4,GRID2,CACNG2
GO:CC	receptor complex	GO:0043235	3.5638e-05	4.44809	320	85	12	15894	GRIA4,HTR2C,PLA2R1,VWC2L,GABRG1,PRLR,APBB1IP,ROR1,GRID2,LRP8,CACNG2,EPHA3
GO:CC	plasma membrane region	GO:0098590	0.00679855	2.16758	716	85	14	15894	GRIA4,CUBN,GRIK1,UNC13C,CDH13,GABRG1,CLDN1,STK39,GRID2,NRP2,EPB41L5,SLC4A5,LRP8,CACNG2
GO:CC	ion channel complex	GO:0034702	0.0102332	1.98999	235	85	8	15894	GRIA4,DPP10,VWC2L,CACNB4,GABRG1,GRID2,SCN1A,CACNG2
GO:CC	ionotropic glutamate receptor complex	GO:0008328	0.0122836	1.91067	37	85	4	15894	GRIA4,VWC2L,GRID2,CACNG2
GO:CC	transmembrane transporter complex	GO:1902495	0.0149795	1.8245	248	85	8	15894	GRIA4,DPP10,VWC2L,CACNB4,GABRG1,GRID2,SCN1A,CACNG2
GO:CC	neurotransmitter receptor complex	GO:0098878	0.0151737	1.81891	39	85	4	15894	GRIA4,VWC2L,GRID2,CACNG2
GO:CC	cell periphery	GO:0071944	0.0152337	1.8172	4281	85	40	15894	MYO1B,GRIA4,DPP10,CUBN,GRIK1,UNC13C,CDH13,HMCN1,HTR2C,PLA2R1,RXFP1,VWC2L,OSBPL3,HTR7,SLCO1B3,CACNB4,GABRG1,CNTN4,CA12,PRLR,ARHGAP18,APBB1IP,LAMB1,ROR1,CLDN1,STK39,VEPH1,GRID2,NRP2,SCN1A,EPB41L5,SLC4A5,LRP8,DOCK8,SGCD,XKR4,TACC2,CACNG2,EPHA3,FREM2
GO:CC	transporter complex	GO:1990351	0.0208688	1.6805	260	85	8	15894	GRIA4,DPP10,VWC2L,CACNB4,GABRG1,GRID2,SCN1A,CACNG2
GO:CC	synaptic membrane	GO:0097060	0.0254072	1.59504	198	85	7	15894	GRIA4,GRIK1,UNC13C,GABRG1,GRID2,NRP2,CACNG2
GO:CC	plasma membrane protein complex	GO:0098797	0.0302914	1.51868	436	85	10	15894	GRIA4,DPP10,CDH13,VWC2L,CACNB4,APBB1IP,GRID2,SCN1A,SGCD,CACNG2
GO:CC	plasma membrane	GO:0005886	0.0305147	1.51549	3926	85	37	15894	MYO1B,GRIA4,DPP10,CUBN,GRIK1,UNC13C,CDH13,HTR2C,PLA2R1,RXFP1,VWC2L,OSBPL3,HTR7,SLCO1B3,CACNB4,GABRG1,CNTN4,CA12,PRLR,ARHGAP18,APBB1IP,ROR1,CLDN1,STK39,VEPH1,GRID2,NRP2,SCN1A,EPB41L5,SLC4A5,LRP8,DOCK8,SGCD,XKR4,TACC2,CACNG2,EPHA3
GO:CC	AMPA glutamate receptor complex	GO:0032281	0.0317499	1.49826	18	85	3	15894	GRIA4,VWC2L,CACNG2
GO:CC	postsynaptic membrane	GO:0045211	0.0422834	1.37383	150	85	6	15894	GRIA4,GRIK1,GABRG1,GRID2,NRP2,CACNG2
KEGG	Neuroactive ligand-receptor interaction	KEGG:04080	2.58062e-05	4.58828	282	42	11	7249	GRIA4,SST,GRIK1,HTR2C,RXFP1,HTR7,GABRG1,NPY,PRLR,CCK,GRID2

### Sheet: RFX3
source	term_name	term_id	adjusted_p_value	negative_log10_of_adjusted_p_value	term_size	query_size	intersection_size	effective_domain_size	intersections
GO:MF	protein binding	GO:0005515	0.000261098	3.5832	6888	181	114	15315	DKK2,ZFPM2,PARD3,CCBE1,SIPA1L2,SLC4A4,FSTL5,SYT10,DEPTOR,CNTN5,TIAM1,KCNH1,PROX1,SEMA3E,ENSCAFG00000018839,SYTL5,IL1RAP,PLXNA4,TGFB2,SPHKAP,KIF26B,LRRK1,ARHGAP10,PDE3B,SLCO3A1,UNC5D,DGKH,TMEFF2,PITPNM2,SEMA5B,TRPC5,FOXO1,ZBTB20,SKAP2,TPST1,DNAH9,ANKRD12,FGFR1,EHBP1,APCDD1,P4HA1,NWD2,SPON1,RASA1,ABCB9,FBN1,KCND3,EXPH5,KCTD16,WWC1,KDM7A,EML6,MED12L,ABCC8,GLCE,DOCK11,TLE1,BTBD8,DPYSL2,ABLIM3,AKAP13,…
GO:MF	binding	GO:0005488	0.0074189	2.12966	11543	181	159	15315	DKK2,ZFPM2,GLIS3,PARD3,CCBE1,SIPA1L2,SLC4A4,FSTL5,SYT10,DEPTOR,MAP3K4,CYP7B1,CNTN5,KCNIP4,TLL1,ACVR2A,TIAM1,KCNH1,PROX1,SEMA3E,ENSCAFG00000018839,SYTL5,IL1RAP,PLXNA4,GALNT13,TGFB2,XPR1,PDE7B,FAT4,SPHKAP,KIF26B,LRRK1,ARHGAP10,PDE3B,ZMAT4,SLCO3A1,UNC5D,CA10,DGKH,TMEFF2,PITPNM2,SEMA5B,NFIB,OSBPL10,TRPC5,FOXO1,ZBTB20,SKAP2,AUTS2,TPST1,DNAH9,ANKRD12,FGFR1,DACH1,EHBP1,APCDD1,P4HA1,ZNF609,NWD2,SPON1,RAS…
GO:MF	GTPase regulator activity	GO:0030695	0.0161912	1.79072	379	181	15	15315	SIPA1L2,TIAM1,ARHGAP10,RALGPS2,RASA1,DOCK11,AKAP13,RASGRF2,TIAM2,ELMO1,DENND1A,ASAP1,MARK3,ARHGAP20,CHN2
GO:MF	nucleoside-triphosphatase regulator activity	GO:0060589	0.0402109	1.39566	411	181	15	15315	SIPA1L2,TIAM1,ARHGAP10,RALGPS2,RASA1,DOCK11,AKAP13,RASGRF2,TIAM2,ELMO1,DENND1A,ASAP1,MARK3,ARHGAP20,CHN2
GO:MF	GTPase activator activity	GO:0005096	0.0407148	1.39025	365	181	14	15315	SIPA1L2,TIAM1,ARHGAP10,RALGPS2,RASA1,DOCK11,AKAP13,RASGRF2,TIAM2,ELMO1,DENND1A,ASAP1,ARHGAP20,CHN2
GO:BP	movement of cell or subcellular component	GO:0006928	0.000128125	3.89237	1484	179	41	15626	CCBE1,TIAM1,PROX1,PLXNA4,TGFB2,KIF26B,UNC5D,TMEFF2,SEMA5B,NFIB,DNAH9,FGFR1,DACH1,ZNF609,KCND3,ATP8A1,WWC1,HYDIN,DPYSL2,MCC,PTK2,SLIT3,LAMC1,PHACTR1,DDR1,DAW1,PAK1,CDC42BPA,MYO6,IFT88,PDE4B,RTN4,ELMO1,PDGFD,NTN4,PRKCA,NTRK3,KIF16B,UNC5C,EPHA7,ITGA4
GO:BP	cell morphogenesis	GO:0000902	0.000244694	3.61138	708	179	26	15626	TIAM1,PROX1,SEMA3E,PLXNA4,TGFB2,UNC5D,TMEFF2,SEMA5B,NFIB,COL24A1,DPYSL2,PTK2,SLIT3,LAMC1,PHACTR1,DDR1,CDH9,PAK1,PPFIA2,CDH12,RTN4,NTN4,SYT1,UNC5C,EPHA7,ITGA4
GO:BP	cell morphogenesis involved in differentiation	GO:0000904	0.00134317	2.87187	486	179	20	15626	TIAM1,PROX1,PLXNA4,UNC5D,TMEFF2,SEMA5B,NFIB,COL24A1,DPYSL2,PTK2,SLIT3,LAMC1,PHACTR1,PAK1,PPFIA2,RTN4,NTN4,UNC5C,EPHA7,ITGA4
GO:BP	cell adhesion	GO:0007155	0.00197718	2.70395	948	179	29	15626	PARD3,TIAM1,SEMA3E,IL1RAP,PLXNA4,TGFB2,FAT4,KIF26B,PDE3B,UNC5D,TMEFF2,SPON1,RASA1,FBN1,PTK2,NEGR1,LAMC1,DDR1,CDH9,TENM1,EDIL3,CD47,CDH12,FMN1,NTN4,PRKCA,EPHA7,ITGA4,ITGA7
GO:BP	biological adhesion	GO:0022610	0.00229304	2.63959	955	179	29	15626	PARD3,TIAM1,SEMA3E,IL1RAP,PLXNA4,TGFB2,FAT4,KIF26B,PDE3B,UNC5D,TMEFF2,SPON1,RASA1,FBN1,PTK2,NEGR1,LAMC1,DDR1,CDH9,TENM1,EDIL3,CD47,CDH12,FMN1,NTN4,PRKCA,EPHA7,ITGA4,ITGA7
GO:BP	generation of neurons	GO:0048699	0.0126069	1.89939	985	179	28	15626	TIAM1,PROX1,PLXNA4,UNC5D,SEMA5B,NFIB,FGFR1,ZNF609,DPYSL2,NEGR1,SLIT3,PHACTR1,DDR1,PAK1,MYO6,IFT88,TENM1,PPFIA2,EYA1,RTN4,NTN4,CHD7,SYT1,NTRK3,UNC5C,THOC2,ATP8B1,EPHA7
GO:BP	multicellular organism development	GO:0007275	0.0141188	1.8502	3365	179	64	15626	DKK2,ZFPM2,CCBE1,FSTL5,MAP3K4,TIAM1,PROX1,SEMA3E,IL1RAP,PLXNA4,TGFB2,KIF26B,LRRK1,PDE3B,UNC5D,TMEFF2,SEMA5B,NFIB,PPP4R4,COL24A1,FGFR1,SYNDIG1,DACH1,APCDD1,ZNF609,RASA1,FBN1,EXPH5,DOCK11,HYDIN,DPYSL2,PRRC2C,NFIA,MRTFB,PTK2,NEGR1,SLIT3,NRG2,PHACTR1,DDR1,DAW1,CALB1,CDH9,PAK1,MYO6,IFT88,TENM1,PPFIA2,EYA1,CDH12,RTN4,FMN1,PDGFD,UBE2Q2,NTN4,CHD7,SYT1,PRKCA,NTRK3,UNC5C,THOC2,ATP8B1,EPHA7,ITGA4
GO:BP	locomotion	GO:0040011	0.0157265	1.80337	1288	179	33	15626	CCBE1,TIAM1,PROX1,PLXNA4,TGFB2,UNC5D,TMEFF2,SEMA5B,NFIB,FGFR1,DACH1,ZNF609,ATP8A1,WWC1,DPYSL2,MCC,PTK2,SLIT3,LAMC1,PHACTR1,DDR1,PAK1,CDC42BPA,PDE4B,RTN4,ELMO1,PDGFD,NTN4,PRKCA,NTRK3,UNC5C,EPHA7,ITGA4
GO:BP	neuron differentiation	GO:0030182	0.0162781	1.7884	887	179	26	15626	TIAM1,PROX1,PLXNA4,UNC5D,SEMA5B,NFIB,FGFR1,DPYSL2,NEGR1,SLIT3,PHACTR1,DDR1,PAK1,MYO6,IFT88,TENM1,PPFIA2,EYA1,RTN4,NTN4,SYT1,NTRK3,UNC5C,THOC2,ATP8B1,EPHA7
GO:BP	cell development	GO:0048468	0.021427	1.66904	1368	179	34	15626	TIAM1,PROX1,PLXNA4,LRRK1,UNC5D,TMEFF2,SEMA5B,NFIB,COL24A1,FBN1,EXPH5,HYDIN,DPYSL2,PTK2,NEGR1,SLIT3,LAMC1,PHACTR1,DDR1,PAK1,IFT88,TENM1,PPFIA2,RTN4,UBE2Q2,NTN4,CHD7,SYT1,NTRK3,UNC5C,THOC2,ATP8B1,EPHA7,ITGA4
GO:BP	neurogenesis	GO:0022008	0.0218346	1.66085	1072	179	29	15626	TIAM1,PROX1,PLXNA4,TGFB2,UNC5D,SEMA5B,NFIB,FGFR1,ZNF609,DPYSL2,NEGR1,SLIT3,PHACTR1,DDR1,PAK1,MYO6,IFT88,TENM1,PPFIA2,EYA1,RTN4,NTN4,CHD7,SYT1,NTRK3,UNC5C,THOC2,ATP8B1,EPHA7
GO:BP	developmental growth involved in morphogenesis	GO:0060560	0.0269731	1.56907	160	179	10	15626	PLXNA4,KIF26B,SEMA5B,DPYSL2,SLIT3,DDR1,RTN4,FMN1,SYT1,EPHA7
GO:BP	cell migration	GO:0016477	0.0303589	1.51771	1033	179	28	15626	CCBE1,TIAM1,PROX1,PLXNA4,TGFB2,TMEFF2,SEMA5B,FGFR1,DACH1,ZNF609,ATP8A1,WWC1,MCC,PTK2,LAMC1,PHACTR1,DDR1,PAK1,CDC42BPA,PDE4B,RTN4,ELMO1,PDGFD,NTN4,PRKCA,NTRK3,UNC5C,ITGA4
GO:BP	neuron development	GO:0048666	0.0381289	1.41875	712	179	22	15626	TIAM1,PLXNA4,UNC5D,SEMA5B,NFIB,DPYSL2,NEGR1,SLIT3,PHACTR1,DDR1,PAK1,IFT88,TENM1,PPFIA2,RTN4,NTN4,SYT1,NTRK3,UNC5C,THOC2,ATP8B1,EPHA7
GO:CC	cell projection	GO:0042995	0.00135746	2.86727	1375	179	35	15894	ENSCAFG00000018839,CNIH3,NFIB,STON2,DNAH9,RASA1,KCND3,WWC1,CPEB4,HYDIN,OPRK1,DPYSL2,ABLIM3,PTK2,KCNQ3,PIP5K1B,CALB1,PAK1,CDC42BPA,MYO6,IFT88,TENM1,PPFIA2,PDE4B,RTN4,SYT1,NTRK3,UNC5C,SYT11,DENND1A,ASAP1,PDYN,ATP8B1,MARK3,EPHA7
GO:CC	plasma membrane bounded cell projection	GO:0120025	0.00166823	2.77774	1327	179	34	15894	ENSCAFG00000018839,CNIH3,NFIB,STON2,DNAH9,RASA1,KCND3,WWC1,CPEB4,HYDIN,OPRK1,DPYSL2,ABLIM3,PTK2,KCNQ3,PIP5K1B,CALB1,PAK1,CDC42BPA,MYO6,IFT88,TENM1,PPFIA2,PDE4B,SYT1,NTRK3,UNC5C,SYT11,DENND1A,ASAP1,PDYN,ATP8B1,MARK3,EPHA7
GO:CC	dendrite	GO:0030425	0.00181026	2.74226	288	179	14	15894	ENSCAFG00000018839,CNIH3,KCND3,CPEB4,DPYSL2,PTK2,CALB1,PPFIA2,PDE4B,UNC5C,SYT11,DENND1A,PDYN,MARK3
GO:CC	dendritic tree	GO:0097447	0.00188393	2.72493	289	179	14	15894	ENSCAFG00000018839,CNIH3,KCND3,CPEB4,DPYSL2,PTK2,CALB1,PPFIA2,PDE4B,UNC5C,SYT11,DENND1A,PDYN,MARK3
GO:CC	neuron projection	GO:0043005	0.00212927	2.67177	716	179	23	15894	ENSCAFG00000018839,CNIH3,NFIB,STON2,KCND3,CPEB4,OPRK1,DPYSL2,PTK2,KCNQ3,CALB1,TENM1,PPFIA2,PDE4B,SYT1,NTRK3,UNC5C,SYT11,DENND1A,PDYN,ATP8B1,MARK3,EPHA7
GO:CC	synapse	GO:0045202	0.00260011	2.58501	778	179	24	15894	TIAM1,ENSCAFG00000018839,IL1RAP,CNIH3,STON2,ADD3,KCND3,KCTD16,CPEB4,BTBD8,ABLIM3,PTK2,PHACTR1,CALB1,PPFIA2,PDE4B,RTN4,PPM1H,SYT1,SYT11,DENND1A,PDYN,SYNPR,EPHA7
GO:CC	cell periphery	GO:0071944	0.00714141	2.14622	4281	179	74	15894	PARD3,CCBE1,SLC4A4,SYT10,KCNIP4,ACVR2A,TIAM1,KCNH1,ENSCAFG00000018839,SYTL5,PLXNA4,TGFB2,XPR1,FAT4,SLCO3A1,UNC5D,DGKH,THSD4,TMEFF2,TRPC5,COL24A1,SKAP2,KCNJ6,FGFR1,EHBP1,APCDD1,SPON1,RASA1,ADD3,FBN1,KCND3,ATP8A1,KCTD16,WWC1,GRAMD1B,TRHR,STXBP6,ABCC8,OPRK1,DPYSL2,PTPRE,AKAP13,MCC,EPS15,PTK2,KCNQ3,NEGR1,LAMC1,TRPM3,DDR1,CDH9,PAK1,MYO6,TENM1,PDE4B,CD47,CDH12,ELMO1,KCTD1,NTN4,SYT1,PRKCA,NBEA,TMEM117,N…
GO:CC	cell junction	GO:0030054	0.00817723	2.08739	1244	179	31	15894	PARD3,CCDC85A,TIAM1,ENSCAFG00000018839,IL1RAP,CNIH3,STON2,ADD3,KCND3,KCTD16,CPEB4,BTBD8,ABLIM3,NFIA,PTK2,PHACTR1,CALB1,CDH9,PAK1,PPFIA2,PDE4B,CDH12,RTN4,PPM1H,SYT1,SYT11,DENND1A,PDYN,SYNPR,EPHA7,USP53
GO:CC	somatodendritic compartment	GO:0036477	0.0137672	1.86115	391	179	15	15894	ENSCAFG00000018839,CNIH3,KCND3,CPEB4,DPYSL2,PTK2,CALB1,PPFIA2,PDE4B,RTN4,UNC5C,SYT11,DENND1A,PDYN,MARK3
KEGG	Axon guidance	KEGG:04360	2.64297e-08	7.57791	169	93	16	7249	PARD3,SEMA3E,PLXNA4,UNC5D,SEMA5B,TRPC5,RASA1,DPYSL2,ABLIM3,PTK2,SLIT3,PAK1,NTN4,PRKCA,UNC5C,EPHA7
HP	Abnormality of the axillary hair	HP:0100134	0.0170319	1.76874	42	57	6	4321	ZFPM2,CCBE1,SEMA3E,FAT4,ZBTB20,APCDD1
HP	Narrow mouth	HP:0000160	0.0453786	1.34315	197	57	11	4321	CCBE1,SEMA3E,FAT4,ZBTB20,AUTS2,FBN1,MED12L,CAMTA1,NFIA,PHACTR1,CHD7
