## supplementary for "Single-nuclei transcriptomics of dog hippocampus reveals the distinct cellular mechanism of domestication": Table S7 Three differential expression analyses.xlsx

### Sheet: Sheet1
	t-test	MAST	wilcox	intersection	agreement proportion
0.Glutamatergic.neurons	122	122	122	122	1
3.Glutamatergic.neurons	122	122	122	122	1
5.Glutamatergic.neurons	154	154	154	154	1
6.Glutamatergic.neurons	86	86	86	86	1
7.Glutamatergic.neurons	97	97	97	97	1
10.Glutamatergic.neurons	106	106	106	106	1
11.Glutamatergic.neurons	79	79	79	79	1
13.Glutamatergic.neurons	79	79	79	79	1
14.Glutamatergic.neurons	95	95	95	95	1
15.Glutamatergic.neurons	95	95	95	95	1
17.Glutamatergic.neurons	96	96	96	96	1
20.Glutamatergic.neurons	107	107	107	107	1
4.GABAergic.neurons	106	106	106	106	1
8.GABAergic.neurons	83	83	83	83	1
12.GABAergic.neurons	112	112	112	112	1
21.GABAergic.neurons	129	129	129	129	1
25.Cajal.Retzius	64	115	82	64	0.56
1.Astrocytes	183	183	183	183	1
24.Microglia	130	148	108	108	0.73
9.Oligodendrocyte precursor cells	122	122	122	122	1
16.Unknown	194	195	190	190	0.97
2.Myelinating.oligodendrocytes	208	208	208	208	1
18.Myelinating.oligodendrocytes	111	111	111	111	1
19.Non.neuron	183	183	183	183	1
22.Non.neuron	233	233	233	233	1
23.Endothelial.cells	187	189	176	176	0.93
