## supplementary for "Single-nuclei transcriptomics of dog hippocampus reveals the distinct cellular mechanism of domestication": Table S8 Domesticated gene list.xlsx

### Sheet: Sheet1
OPRM1	vonHoldt, et al. 2010
hNT	vonHoldt, et al. 2010
LOC607369	vonHoldt, et al. 2010
LOC478242	vonHoldt, et al. 2010
CHRM5	vonHoldt, et al. 2010
AVEN	vonHoldt, et al. 2010
RYR3	vonHoldt, et al. 2010
ADCY8	vonHoldt, et al. 2010
IL1F5	vonHoldt, et al. 2010
IL1F8	vonHoldt, et al. 2010
IL1F10	vonHoldt, et al. 2010
IL1RN	vonHoldt, et al. 2010
PSD4	vonHoldt, et al. 2010
Pax8	vonHoldt, et al. 2010
ZNF407	vonHoldt, et al. 2010
CNDP1	vonHoldt, et al. 2010
CNDP2	vonHoldt, et al. 2010
MRK	vonHoldt, et al. 2010
NEDD4L	vonHoldt, et al. 2010
PRND	vonHoldt, et al. 2010
PRNP	vonHoldt, et al. 2010
LOC485786	vonHoldt, et al. 2010
SMOX	vonHoldt, et al. 2010
SAMD12	vonHoldt, et al. 2010
TNFRSF11B	vonHoldt, et al. 2010
CADPS2	vonHoldt, et al. 2010
MEIS3	vonHoldt, et al. 2010
GPR77	vonHoldt, et al. 2010
C5AR1	vonHoldt, et al. 2010
GALR1	Axelsson, et al. 2013
MBP	Axelsson, et al. 2013
ZNF236	Axelsson, et al. 2013
ZNF516	Axelsson, et al. 2013
ARID1B	Axelsson, et al. 2013
TMEM242	Axelsson, et al. 2013
ENSCAFG00000023184	Axelsson, et al. 2013
NKAIN2	Axelsson, et al. 2013
ENSCAFG00000006911	Axelsson, et al. 2013
FAM172A	Axelsson, et al. 2013
CETN3	Axelsson, et al. 2013
CYFIP1	Axelsson, et al. 2013
NIPA2	Axelsson, et al. 2013
TUBGCP5	Axelsson, et al. 2013
HERC2	Axelsson, et al. 2013
ENSCAFG00000013045	Axelsson, et al. 2013
TLX3	Axelsson, et al. 2013
ENSCAFG00000024671	Axelsson, et al. 2013
FGF18	Axelsson, et al. 2013
ENSCAFG00000016912	Axelsson, et al. 2013
CRYM	Axelsson, et al. 2013
ANKS4B	Axelsson, et al. 2013
ENSCAFG00000017814	Axelsson, et al. 2013
TEME159	Axelsson, et al. 2013
DNAH3	Axelsson, et al. 2013
ENSCAFG00000023577	Axelsson, et al. 2013
ENSCAFG00000024044	Axelsson, et al. 2013
PDILT	Axelsson, et al. 2013
ENSCAFG00000018021	Axelsson, et al. 2013
ENSCAFG00000018023	Axelsson, et al. 2013
GPR139	Axelsson, et al. 2013
ACSM5	Axelsson, et al. 2013
ENSCAFG00000024109	Axelsson, et al. 2013
RNPC3	Axelsson, et al. 2013
COL11A1	Axelsson, et al. 2013
ENSCAFG00000014399	Axelsson, et al. 2013
ENSCAFG00000025140	Axelsson, et al. 2013
ENSCAFG00000025165	Axelsson, et al. 2013
FRMD6	Axelsson, et al. 2013
LRIG3	Axelsson, et al. 2013
HSPD1	Axelsson, et al. 2013
ENSCAFG00000001567	Axelsson, et al. 2013
ENSCAFG00000001734	Axelsson, et al. 2013
FRMPD1	Axelsson, et al. 2013
RG9MTD3	Axelsson, et al. 2013
POLR1E	Axelsson, et al. 2013
FBXO10	Axelsson, et al. 2013
FAM40B	Axelsson, et al. 2013
AHCYL2	Axelsson, et al. 2013
ENSCAFG00000001528	Axelsson, et al. 2013
SMO	Axelsson, et al. 2013
NRF1	Axelsson, et al. 2013
GRIK3	Axelsson, et al. 2013
VEZT	Axelsson, et al. 2013
METAP2	Axelsson, et al. 2013
FGD6	Axelsson, et al. 2013
MGAM	Axelsson, et al. 2013
ENSCAFG00000003856	Axelsson, et al. 2013
CLEC5A	Axelsson, et al. 2013
ENSCAFG00000003872	Axelsson, et al. 2013
ENSCAFG00000003876	Axelsson, et al. 2013
ENSCAFG00000003879	Axelsson, et al. 2013
ENSCAFG00000003811	Axelsson, et al. 2013
ENSCAFG00000003812	Axelsson, et al. 2013
ENSCAFG00000003814	Axelsson, et al. 2013
ENSCAFG00000003815	Axelsson, et al. 2013
ENSCAFG00000003817	Axelsson, et al. 2013
ENSCAFG00000003818	Axelsson, et al. 2013
ENSCAFG00000003820	Axelsson, et al. 2013
PRSS58	Axelsson, et al. 2013
ENSCAFG00000003827	Axelsson, et al. 2013
ENSCAFG00000014478	Axelsson, et al. 2013
ENSCAFG00000024325	Axelsson, et al. 2013
ENSCAFG00000024754	Axelsson, et al. 2013
ENSCAFG00000024805	Axelsson, et al. 2013
ENSCAFG00000024808	Axelsson, et al. 2013
ENSCAFG00000024810	Axelsson, et al. 2013
ENSCAFG00000024819	Axelsson, et al. 2013
ENSCAFG00000025371	Axelsson, et al. 2013
ENSCAFG00000025387	Axelsson, et al. 2013
TRBV25OR9-2	Axelsson, et al. 2013
ENSCAFG00000014481	Axelsson, et al. 2013
ENSCAFG00000014471	Axelsson, et al. 2013
TBXAS1	Axelsson, et al. 2013
HIPK2	Axelsson, et al. 2013
PARP12	Axelsson, et al. 2013
RNF103_CHMP3	Axelsson, et al. 2013
KDM3A	Axelsson, et al. 2013
REEP1	Axelsson, et al. 2013
RNF103	Axelsson, et al. 2013
VWC2	Axelsson, et al. 2013
ZPBP	Axelsson, et al. 2013
ACMSD	Axelsson, et al. 2013
CCNT2	Axelsson, et al. 2013
YSK4	Axelsson, et al. 2013
RAB3GAP1	Axelsson, et al. 2013
ENSCAFG00000003662	Axelsson, et al. 2013
ENSCAFG00000005968	Axelsson, et al. 2013
COG6	Axelsson, et al. 2013
ENSCAFG00000013439	Axelsson, et al. 2013
SLC5A4	Axelsson, et al. 2013
ENSCAFG00000023285	Axelsson, et al. 2013
YWHAH	Axelsson, et al. 2013
BTAF1	Axelsson, et al. 2013
CPEB3	Axelsson, et al. 2013
TNKS2	Axelsson, et al. 2013
FGFBP3	Axelsson, et al. 2013
ENTPD1	Axelsson, et al. 2013
ENSCAFG00000008439	Axelsson, et al. 2013
ENSCAFG00000008441	Axelsson, et al. 2013
ENSCAFG00000008444	Axelsson, et al. 2013
ENSCAFG00000008446	Axelsson, et al. 2013
CCNJ	Axelsson, et al. 2013
ENSCAFG00000025587	Axelsson, et al. 2013
ALDH18A1	Axelsson, et al. 2013
TCTN3	Axelsson, et al. 2013
SF3B1	Axelsson, et al. 2013
COQ10B	Axelsson, et al. 2013
ENSCAFG00000010865	Axelsson, et al. 2013
HSPE1	Axelsson, et al. 2013
MOB4	Axelsson, et al. 2013
RFTN2	Axelsson, et al. 2013
MBP	Freedman, et al. 2016
ZNF236	Freedman, et al. 2016
PDE7B	Freedman, et al. 2016
ENSCAFG00000029206	Freedman, et al. 2016
ARID1B	Freedman, et al. 2016
ENSCAFG00000030357	Freedman, et al. 2016
POLI	Freedman, et al. 2016
MBD2	Freedman, et al. 2016
PRKN	Freedman, et al. 2016
FAM107B	Freedman, et al. 2016
NRG2	Freedman, et al. 2016
MAP3K1	Freedman, et al. 2016
SETD9	Freedman, et al. 2016
MIER3	Freedman, et al. 2016
DIP2C	Freedman, et al. 2016
ZMYND11	Freedman, et al. 2016
ENSCAFG00000004716	Freedman, et al. 2016
ENSCAFG00000029456	Freedman, et al. 2016
SNRPN	Freedman, et al. 2016
GLRA1	Freedman, et al. 2016
ADRB2	Freedman, et al. 2016
ENSCAFG00000018414	Freedman, et al. 2016
LYST	Freedman, et al. 2016
ENSCAFG00000031911	Freedman, et al. 2016
STK10	Freedman, et al. 2016
FBXW11	Freedman, et al. 2016
SMIM23	Freedman, et al. 2016
FGF18	Freedman, et al. 2016
NPM1	Freedman, et al. 2016
TLX3	Freedman, et al. 2016
RANBP17	Freedman, et al. 2016
FOXI1	Freedman, et al. 2016
DOCK2	Freedman, et al. 2016
PLCXD3	Freedman, et al. 2016
TEKT3	Freedman, et al. 2016
CDRT4	Freedman, et al. 2016
TVP23B	Freedman, et al. 2016
FBXW10	Freedman, et al. 2016
ENSCAFG00000029293	Freedman, et al. 2016
ENSCAFG00000024089	Freedman, et al. 2016
ENSCAFG00000031764	Freedman, et al. 2016
OMA1	Freedman, et al. 2016
ENSCAFG00000032587	Freedman, et al. 2016
PDXDC1	Freedman, et al. 2016
NTAN1	Freedman, et al. 2016
RRN3	Freedman, et al. 2016
FAM102B	Freedman, et al. 2016
ENSCAFG00000023303	Freedman, et al. 2016
ENSCAFG00000028595	Freedman, et al. 2016
CARHSP1	Freedman, et al. 2016
PMM2	Freedman, et al. 2016
ABAT	Freedman, et al. 2016
METTL22	Freedman, et al. 2016
ENSCAFG00000031272	Freedman, et al. 2016
ENSCAFG00000028479	Freedman, et al. 2016
MARK3	Freedman, et al. 2016
ENSCAFG00000018277	Freedman, et al. 2016
TRMT61A	Freedman, et al. 2016
NUBPL	Freedman, et al. 2016
ENSCAFG00000029524	Freedman, et al. 2016
PRRC2B	Freedman, et al. 2016
UCK1	Freedman, et al. 2016
POMT1	Freedman, et al. 2016
HSF5	Freedman, et al. 2016
MTMR4	Freedman, et al. 2016
SEPTIN4	Freedman, et al. 2016
TEX14	Freedman, et al. 2016
RAD51C	Freedman, et al. 2016
ENSCAFG00000030169	Freedman, et al. 2016
CNOT2	Freedman, et al. 2016
RAP1B	Freedman, et al. 2016
NUP107	Freedman, et al. 2016
ENSCAFG00000023017	Freedman, et al. 2016
MDM2	Freedman, et al. 2016
SH3GL2	Freedman, et al. 2016
ENSCAFG00000003564	Freedman, et al. 2016
MCHR2	Freedman, et al. 2016
ENSCAFG00000030070	Freedman, et al. 2016
SRP72	Freedman, et al. 2016
ARL9	Freedman, et al. 2016
THEGL	Freedman, et al. 2016
LRRN3	Freedman, et al. 2016
ENSCAFG00000003299	Freedman, et al. 2016
GRIK3	Freedman, et al. 2016
EPS15	Freedman, et al. 2016
TTC39A	Freedman, et al. 2016
CUL1	Freedman, et al. 2016
ENSCAFG00000031463	Freedman, et al. 2016
ENSCAFG00000024474	Freedman, et al. 2016
ZPBP	Freedman, et al. 2016
ENSCAFG00000003358	Freedman, et al. 2016
ENSCAFG00000029400	Freedman, et al. 2016
IKZF1	Freedman, et al. 2016
SEMA3D	Freedman, et al. 2016
ELF2	Freedman, et al. 2016
NOCT	Freedman, et al. 2016
JRKL	Freedman, et al. 2016
CCDC82	Freedman, et al. 2016
SMCO4	Freedman, et al. 2016
DEUP1	Freedman, et al. 2016
KLF12	Freedman, et al. 2016
SCP2D1	Freedman, et al. 2016
ENSCAFG00000028659	Freedman, et al. 2016
RALY	Freedman, et al. 2016
EIF2S2	Freedman, et al. 2016
ASIP	Freedman, et al. 2016
AHCY	Freedman, et al. 2016
ENSCAFG00000007508	Freedman, et al. 2016
ITCH	Freedman, et al. 2016
NCOA6	Freedman, et al. 2016
ENSCAFG00000007598	Freedman, et al. 2016
ACSS2	Freedman, et al. 2016
DEFB119	Freedman, et al. 2016
DEFB121	Freedman, et al. 2016
DEFB122	Freedman, et al. 2016
ENSCAFG00000030438	Freedman, et al. 2016
DEFB124	Freedman, et al. 2016
REM1	Freedman, et al. 2016
ENSCAFG00000007001	Freedman, et al. 2016
C25H2orf72	Freedman, et al. 2016
PSMD1	Freedman, et al. 2016
HTR2B	Freedman, et al. 2016
ARMC9	Freedman, et al. 2016
CUX2	Freedman, et al. 2016
TMEM132D	Freedman, et al. 2016
CYP26A1	Freedman, et al. 2016
MYOF	Freedman, et al. 2016
PLCE1	Freedman, et al. 2016
DNMBP	Freedman, et al. 2016
CADM2	Freedman, et al. 2016
ART3	Freedman, et al. 2016
NUP54	Freedman, et al. 2016
SDAD1	Freedman, et al. 2016
ENSCAFG00000028844	Freedman, et al. 2016
CXCL10	Freedman, et al. 2016
ENSCAFG00000014222	Freedman, et al. 2016
SMC4	Freedman, et al. 2016
TRIM59	Freedman, et al. 2016
C34H3orf70	Freedman, et al. 2016
EHHADH	Freedman, et al. 2016
ENSCAFG00000024530	Freedman, et al. 2016
PLEKHM3	Freedman, et al. 2016
ANKRD44	Freedman, et al. 2016
ENSCAFG00000031340	Freedman, et al. 2016
ENSCAFG00000012860	Freedman, et al. 2016
MBP	Wang, et al. 2016
ZNF516	Wang, et al. 2016
CCBE1	Wang, et al. 2016
TBC1D22A	Wang, et al. 2016
HIATL1	Wang, et al. 2016
PLEKHH2	Wang, et al. 2016
DYNC2LI1	Wang, et al. 2016
ST7	Wang, et al. 2016
CCDC67	Wang, et al. 2016
PRDX3	Wang, et al. 2016
RNF6	Wang, et al. 2016
ENSCAFG00000006926	Wang, et al. 2016
CADM2	Wang, et al. 2016
XRCC4	Wang, et al. 2016
SLK	Wang, et al. 2016
AGAP1	Wang, et al. 2016
DOCK2	Wang, et al. 2016
KIAA1328	Wang, et al. 2016
TPGS2	Wang, et al. 2016
FHOD3	Wang, et al. 2016
ZNF396	Wang, et al. 2016
PDXDC1	Wang, et al. 2016
NTAN1	Wang, et al. 2016
RRN3	Wang, et al. 2016
ZNF24	Wang, et al. 2016
SNORD45	Wang, et al. 2016
MBD2	Wang, et al. 2016
NOL8	Wang, et al. 2016
IARS	Wang, et al. 2016
ABCG5	Wang, et al. 2016
MET	Wang, et al. 2016
MGARP	Wang, et al. 2016
BEND5	Wang, et al. 2016
GAD2	Wang, et al. 2016
ENSCAFG00000005832	Wang, et al. 2016
ENSCAFG00000005837	Wang, et al. 2016
ADAM32	Wang, et al. 2016
TMEM132D	Wang, et al. 2016
ACVR1	Wang, et al. 2016
SNX19	Wang, et al. 2016
FOXI1	Wang, et al. 2016
CCDC178	Wang, et al. 2016
ROR1	Wang, et al. 2016
PLA2G10	Wang, et al. 2016
GLIS1	Wang, et al. 2016
RNU6-998P	Wang, et al. 2016
RNU6-712P	Wang, et al. 2016
RNU6-53P	Wang, et al. 2016
EEF1A1	Wang, et al. 2016
7SK	Wang, et al. 2016
SNORA84	Wang, et al. 2016
RNU4-60P	Wang, et al. 2016
ENSCAFG00000028470	Wang, et al. 2016
CST3	Wang, et al. 2016
ZNF585A	Wang, et al. 2016
ENSCAFG00000030512	Wang, et al. 2016
ENSCAFG00000030783	Wang, et al. 2016
ENSCAFG00000031496	Wang, et al. 2016
GALR1	Wang, et al. 2016
ZNF236	Wang, et al. 2016
TCF4	Wang, et al. 2016
GRHL2	Wang, et al. 2016
RFX3	Wang, et al. 2016
MYCN	Wang, et al. 2016
ENSCAFG00000003874	Wang, et al. 2016
TULP2	Wang, et al. 2016
ENSCAFG00000003880	Wang, et al. 2016
PLEKHA4	Wang, et al. 2016
HSD17B14	Wang, et al. 2016
ZNF786	Wang, et al. 2016
XYLB	Wang, et al. 2016
ACVR2B	Wang, et al. 2016
ENSCAFG00000005426	Wang, et al. 2016
ENSCAFG00000005427	Wang, et al. 2016
ENSCAFG00000005429	Wang, et al. 2016
RNASE6	Wang, et al. 2016
RNASE1	Wang, et al. 2016
HSD17B12	Wang, et al. 2016
BAZ2B	Wang, et al. 2016
PRMT2	Wang, et al. 2016
ENSCAFG00000013709	Wang, et al. 2016
SI	Wang, et al. 2016
ENSCAFG00000014399	Wang, et al. 2016
SLC35B1	Wang, et al. 2016
FAM117A	Wang, et al. 2016
KAT7	Wang, et al. 2016
ATP5F1	Wang, et al. 2016
NTNG1	Wang, et al. 2016
RNPC3	Wang, et al. 2016
CNN3	Wang, et al. 2016
SLC44A3	Wang, et al. 2016
CALB2	Wang, et al. 2016
U6	Wang, et al. 2016
U6	Wang, et al. 2016
U6	Wang, et al. 2016
ENSCAFG00000026571	Wang, et al. 2016
cfa-mir-876	Wang, et al. 2016
SNORA70	Wang, et al. 2016
U6	Wang, et al. 2016
TECRL	Wang, et al. 2016
TMEM167A	Wang, et al. 2016
ENSCAFG00000030357	Wang, et al. 2016
PPP1R15A	Wang, et al. 2016
ENSCAFG00000031736	Wang, et al. 2016
MLLT4	Wang, et al. 2016
NKAIN2	Wang, et al. 2016
DDX58	Wang, et al. 2016
TOPORS	Wang, et al. 2016
FBXO10	Wang, et al. 2016
ABCG8	Wang, et al. 2016
GJA10	Wang, et al. 2016
BACH2	Wang, et al. 2016
GRIK3	Wang, et al. 2016
VWC2	Wang, et al. 2016
ZPBP	Wang, et al. 2016
ENSCAFG00000003358	Wang, et al. 2016
FOXP2	Wang, et al. 2016
DDC	Wang, et al. 2016
GRB10	Wang, et al. 2016
C7orf10	Wang, et al. 2016
TRGV11	Wang, et al. 2016
ENSCAFG00000003642	Wang, et al. 2016
ENSCAFG00000003714	Wang, et al. 2016
ENSCAFG00000003743	Wang, et al. 2016
PCDH18	Wang, et al. 2016
SCLT1	Wang, et al. 2016
ITGB1	Wang, et al. 2016
MGAM	Wang, et al. 2016
C10orf68	Wang, et al. 2016
TAS2R38	Wang, et al. 2016
BCAT2	Wang, et al. 2016
ELAVL4	Wang, et al. 2016
TBXAS1	Wang, et al. 2016
CNTN5	Wang, et al. 2016
HIPK2	Wang, et al. 2016
ENSCAFG00000004348	Wang, et al. 2016
ENSCAFG00000004353	Wang, et al. 2016
GDPD5	Wang, et al. 2016
KLHL35	Wang, et al. 2016
RS3_CANFA	Wang, et al. 2016
ARRB1	Wang, et al. 2016
ENSCAFG00000007135	Wang, et al. 2016
PIK3R1	Wang, et al. 2016
MYOF	Wang, et al. 2016
ENSCAFG00000007811	Wang, et al. 2016
ENSCAFG00000008311	Wang, et al. 2016
FAM169A	Wang, et al. 2016
NCAM2	Wang, et al. 2016
TIAM1	Wang, et al. 2016
TIPARP	Wang, et al. 2016
KCNJ3	Wang, et al. 2016
PRKCA	Wang, et al. 2016
KBTBD10	Wang, et al. 2016
FASTKD1	Wang, et al. 2016
ENSCAFG00000012933	Wang, et al. 2016
CRNN	Wang, et al. 2016
DHX9	Wang, et al. 2016
HRASLS5	Wang, et al. 2016
ZZEF1	Wang, et al. 2016
ENSCAFG00000015226	Wang, et al. 2016
ACTR10	Wang, et al. 2016
KIAA0586	Wang, et al. 2016
STK32B	Wang, et al. 2016
ENSCAFG00000015969	Wang, et al. 2016
TAC4	Wang, et al. 2016
PDILT	Wang, et al. 2016
UMOD	Wang, et al. 2016
GP2	Wang, et al. 2016
TOM1L2	Wang, et al. 2016
Q7YSA0_CANFA	Wang, et al. 2016
RAI1	Wang, et al. 2016
ADAMTSL5	Wang, et al. 2016
PCSK4	Wang, et al. 2016
APC2	Wang, et al. 2016
ENSCAFG00000019731	Wang, et al. 2016
ENSCAFG00000019736	Wang, et al. 2016
TMCO7	Wang, et al. 2016
cfa-mir-326	Wang, et al. 2016
cfa-mir-30d	Wang, et al. 2016
7SK	Wang, et al. 2016
SNORD15	Wang, et al. 2016
SNORD15	Wang, et al. 2016
5S_rRNA	Wang, et al. 2016
U6	Wang, et al. 2016
PACRG	Wang, et al. 2016
ENSCAFG00000023202	Wang, et al. 2016
RPS15	Wang, et al. 2016
REEP6	Wang, et al. 2016
ENSCAFG00000023708	Wang, et al. 2016
ENSCAFG00000023709	Wang, et al. 2016
ARID4A	Wang, et al. 2016
ENSCAFG00000024132	Wang, et al. 2016
cfa-mir-33b	Wang, et al. 2016
cfa-mir-30b	Wang, et al. 2016
U6	Wang, et al. 2016
SNORA31	Wang, et al. 2016
KRTAP16-1	Wang, et al. 2016
ZNF23	Wang, et al. 2016
TOMM20L	Wang, et al. 2016
ENSCAFG00000029256	Wang, et al. 2016
U6	Wang, et al. 2016
ENSCAFG00000029400	Wang, et al. 2016
ENSCAFG00000029432	Wang, et al. 2016
GNA12	Wang, et al. 2016
ENSCAFG00000029851	Wang, et al. 2016
RMST_1	Wang, et al. 2016
U1	Wang, et al. 2016
ENSCAFG00000030239	Wang, et al. 2016
FLG2	Wang, et al. 2016
ENSCAFG00000031129	Wang, et al. 2016
ENSCAFG00000031555	Wang, et al. 2016
KRTAP17-1	Wang, et al. 2016
ENSCAFG00000032075	Wang, et al. 2016
RAI1	Pendleton, et al. 2018
PEMT	Pendleton, et al. 2018
NKAIN2	Pendleton, et al. 2018
DGKI	Pendleton, et al. 2018
RNPC3	Pendleton, et al. 2018
MRPS23	Pendleton, et al. 2018
CUEDC1	Pendleton, et al. 2018
SI(PMEL)	Pendleton, et al. 2018
TPGS2	Pendleton, et al. 2018
KIAA1328	Pendleton, et al. 2018
CCDC107	Pendleton, et al. 2018
SIT1	Pendleton, et al. 2018
CA9	Pendleton, et al. 2018
CREB3	Pendleton, et al. 2018
RGP1	Pendleton, et al. 2018
SPAG8	Pendleton, et al. 2018
HINT2	Pendleton, et al. 2018
FAM221B	Pendleton, et al. 2018
TLN1	Pendleton, et al. 2018
ARHGEF39	Pendleton, et al. 2018
GBA2	Pendleton, et al. 2018
TPM2	Pendleton, et al. 2018
MSMP	Pendleton, et al. 2018
NPR2	Pendleton, et al. 2018
EML6	Pendleton, et al. 2018
ENSCAFG00000030357	Pendleton, et al. 2018
ENSCAFG00000009308	Pendleton, et al. 2018
CES5A	Pendleton, et al. 2018
C4orf33	Pendleton, et al. 2018
SCLT1	Pendleton, et al. 2018
GAD2	Pendleton, et al. 2018
TRDN	Pendleton, et al. 2018
UBA5	Pendleton, et al. 2018
NPHP3	Pendleton, et al. 2018
ACAD11	Pendleton, et al. 2018
CCDC178	Pendleton, et al. 2018
LIMCH1	Pendleton, et al. 2018
ENSCAFG00000030675	Pendleton, et al. 2018
ENTPD1	Pendleton, et al. 2018
ENSCAFG00000008439	Pendleton, et al. 2018
ENSCAFG00000012933	Pendleton, et al. 2018
CLIC4	Pendleton, et al. 2018
ASAP1	Pendleton, et al. 2018
SMIM15	Pendleton, et al. 2018
NDUFAF2	Pendleton, et al. 2018
ZMAT4	Pendleton, et al. 2018
DAPL1	Pendleton, et al. 2018
ENSCAFG00000004124	Pendleton, et al. 2018
ACOT6	Pendleton, et al. 2018
ACOT4	Pendleton, et al. 2018
DNAL1	Pendleton, et al. 2018
PNMA1	Pendleton, et al. 2018
ELMSAN1	Pendleton, et al. 2018
FKBP11	Pendleton, et al. 2018
CCDC65	Pendleton, et al. 2018
CACNB3	Pendleton, et al. 2018
RND1	Pendleton, et al. 2018
DDX23	Pendleton, et al. 2018
ADCY6	Pendleton, et al. 2018
CCNT1	Pendleton, et al. 2018
ENSCAFG00000008910	Pendleton, et al. 2018
SYN2	Pendleton, et al. 2018
EXOSC3	Pendleton, et al. 2018
TRMT10B	Pendleton, et al. 2018
FRMPD1	Pendleton, et al. 2018
RALGAPA2	Pendleton, et al. 2018
ENSCAFG00000004640	Pendleton, et al. 2018
DAND5	Pendleton, et al. 2018
RAD23A	Pendleton, et al. 2018
GADD45GIP1	Pendleton, et al. 2018
CALR	Pendleton, et al. 2018
KLF1	Pendleton, et al. 2018
ENSCAFG00000030314	Pendleton, et al. 2018
FARSA	Pendleton, et al. 2018
RTBDN	Pendleton, et al. 2018
DNASE2	Pendleton, et al. 2018
MAST1	Pendleton, et al. 2018
SYCE2	Pendleton, et al. 2018
GCDH	Pendleton, et al. 2018
IL22	Pendleton, et al. 2018
IL26	Pendleton, et al. 2018
MDM1	Pendleton, et al. 2018
REEP3	Pendleton, et al. 2018
C3orf18	Pendleton, et al. 2018
MAPKAPK3	Pendleton, et al. 2018
CISH	Pendleton, et al. 2018
HEMK1	Pendleton, et al. 2018
NRXN3	Pendleton, et al. 2018
ENSCAFG00000028712	Pendleton, et al. 2018
CDC42BPA	Pendleton, et al. 2018
DNAJC15	Pendleton, et al. 2018
NR2C1	Pendleton, et al. 2018
FGD6	Pendleton, et al. 2018
MYCBP2	Pendleton, et al. 2018
ACVR1C	Pendleton, et al. 2018
NFKB2	Pendleton, et al. 2018
GBF1	Pendleton, et al. 2018
NXPH3	Pendleton, et al. 2018
NGFR	Pendleton, et al. 2018
SLC35B1	Pendleton, et al. 2018
SPOP	Pendleton, et al. 2018
FAM117A	Pendleton, et al. 2018
TTC6	Pendleton, et al. 2018
RIMS2	Pendleton, et al. 2018
FAM214B	Pendleton, et al. 2018
C9orf131	Pendleton, et al. 2018
FANCG	Pendleton, et al. 2018
PIGO	Pendleton, et al. 2018
VCP	Pendleton, et al. 2018
UNC13B	Pendleton, et al. 2018
STK17B	Pendleton, et al. 2018
HECW2	Pendleton, et al. 2018
ENSCAFG00000000595	Pendleton, et al. 2018
MARS2	Pendleton, et al. 2018
ENSCAFG00000010899	Pendleton, et al. 2018
BOLL	Pendleton, et al. 2018
RFTN2	Pendleton, et al. 2018
UBE2E2	Pendleton, et al. 2018
DNAJC19	Pendleton, et al. 2018
FXR1	Pendleton, et al. 2018
MYO7A	Pendleton, et al. 2018
PAK1	Pendleton, et al. 2018
GDPD4	Pendleton, et al. 2018
ENSCAFG00000008419	Pendleton, et al. 2018
TCTN3	Pendleton, et al. 2018
ASAH1	Pendleton, et al. 2018
ENSCAFG00000028470	Pendleton, et al. 2018
FRG1	Pendleton, et al. 2018
PLOD2	Pendleton, et al. 2018
ENSCAFG00000025140	Pendleton, et al. 2018
ENSCAFG00000003455	Pendleton, et al. 2018
SOCS3	Pendleton, et al. 2018
TMEM235	Pendleton, et al. 2018
C17orf99	Pendleton, et al. 2018
SYNGR2	Pendleton, et al. 2018
AFMID	Pendleton, et al. 2018
TK1	Pendleton, et al. 2018
BIRC5	Pendleton, et al. 2018
TMC8	Pendleton, et al. 2018
ENSCAFG00000014766	Pendleton, et al. 2018
PGS1	Pendleton, et al. 2018
DNAH17	Pendleton, et al. 2018
ENPP7	Pendleton, et al. 2018
CCDC177	Pendleton, et al. 2018
SUSD6	Pendleton, et al. 2018
GABRA4	Pendleton, et al. 2018
CENPV	Pendleton, et al. 2018
PIGL	Pendleton, et al. 2018
SSH2	Pendleton, et al. 2018
ENSCAFG00000029334	Pendleton, et al. 2018
ABHD12	Pendleton, et al. 2018
NINL	Pendleton, et al. 2018
ENSCAFG00000030154	Pendleton, et al. 2018
RRM2	Pendleton, et al. 2018
MARCH5	Pendleton, et al. 2018
IDE	Pendleton, et al. 2018
FAM109A	Pendleton, et al. 2018
ATXN2	Pendleton, et al. 2018
SH2B3	Pendleton, et al. 2018
CUX2	Pendleton, et al. 2018
SERPINH1	Pendleton, et al. 2018
MAP6	Pendleton, et al. 2018
GDPD5	Pendleton, et al. 2018
DGAT2	Pendleton, et al. 2018
CCRN4L	Pendleton, et al. 2018
ELF2	Pendleton, et al. 2018
MRC2	Pendleton, et al. 2018
TLK2	Pendleton, et al. 2018
ENSCAFG00000000489	Pendleton, et al. 2018
ENSCAFG00000031600	Pendleton, et al. 2018
GLIPR1	Pendleton, et al. 2018
GLIPR1L2	Pendleton, et al. 2018
ENSCAFG00000000528	Pendleton, et al. 2018
ENSCAFG00000010890	Pendleton, et al. 2018
SF3B1	Pendleton, et al. 2018
USP15	Pendleton, et al. 2018
ENSCAFG00000031287	Pendleton, et al. 2018
C4orf48	Pendleton, et al. 2018
HAUS3	Pendleton, et al. 2018
MXD4	Pendleton, et al. 2018
NAT8L	Pendleton, et al. 2018
POLN	Pendleton, et al. 2018
ZFYVE28	Pendleton, et al. 2018
PGRMC2	Pendleton, et al. 2018
LARP1B	Pendleton, et al. 2018
MFSD8	Pendleton, et al. 2018
C4orf29	Pendleton, et al. 2018
MOXD1	Pendleton, et al. 2018
NKX2-8	Pendleton, et al. 2018
PAX9	Pendleton, et al. 2018
DIAPH1	Pendleton, et al. 2018
PCDHGC5	Pendleton, et al. 2018
TMSB4Y	Pendleton, et al. 2018
POLI	Pendleton, et al. 2018
STARD6	Pendleton, et al. 2018
C18orf54	Pendleton, et al. 2018
MED13L	Pendleton, et al. 2018
STXBP6	Pendleton, et al. 2018
GTF2E2	Pendleton, et al. 2018
RBPMS	Pendleton, et al. 2018
AGAP1	Pendleton, et al. 2018
TCF4	Pendleton, et al. 2018
FAM213A	Pendleton, et al. 2018
SH2D4B	Pendleton, et al. 2018
TSPAN14	Pendleton, et al. 2018
ENSCAFG00000024522	Pendleton, et al. 2018
CERK	Pendleton, et al. 2018
TBC1D22A	Pendleton, et al. 2018
SATB2	Pendleton, et al. 2018
ENSCAFG00000000198	Pendleton, et al. 2018
COMMD10	Pendleton, et al. 2018
RPS3	Pendleton, et al. 2018
KLHL35	Pendleton, et al. 2018
ARRB1	Pendleton, et al. 2018
TPBGL	Pendleton, et al. 2018
SLCO2B1	Pendleton, et al. 2018
LRRTM3	Pendleton, et al. 2018
ARL2BP	Pendleton, et al. 2018
RSPRY1	Pendleton, et al. 2018
FAM192A	Pendleton, et al. 2018
PLLP	Pendleton, et al. 2018
ENSCAFG00000032334	Pendleton, et al. 2018
FOXI1	Pendleton, et al. 2018
DOCK2	Pendleton, et al. 2018
PRKACB	Pendleton, et al. 2018
MAP3K1	Pendleton, et al. 2018
GNAQ	Pendleton, et al. 2018
KCTD12	Pendleton, et al. 2018
IRG1	Pendleton, et al. 2018
FBXL3	Pendleton, et al. 2018
CLN5	Pendleton, et al. 2018
SCN2A	Pendleton, et al. 2018
CPEB3	Pendleton, et al. 2018
TLX3	Pendleton, et al. 2018
RANBP17	Pendleton, et al. 2018
ANAPC13	Pendleton, et al. 2018
NCAPG	Pendleton, et al. 2018
LCORL	Pendleton, et al. 2018
GLMP	Pendleton, et al. 2018
TMEM79	Pendleton, et al. 2018
PAQR6	Pendleton, et al. 2018
BGLAP	Pendleton, et al. 2018
PMF1	Pendleton, et al. 2018
SLC25A44	Pendleton, et al. 2018
SMG5	Pendleton, et al. 2018
CCT3	Pendleton, et al. 2018
LMNA	Pendleton, et al. 2018
SEMA4A	Pendleton, et al. 2018
PYGB	Pendleton, et al. 2018
ZP2	Pendleton, et al. 2018
CRYM	Pendleton, et al. 2018
ANKS4B	Pendleton, et al. 2018
ENSCAFG00000023577	Pendleton, et al. 2018
TIAM1	Pendleton, et al. 2018
FGF1	Pendleton, et al. 2018
SLC9B2	Pendleton, et al. 2018
BDH2	Pendleton, et al. 2018
CENPE	Pendleton, et al. 2018
PITX1	Pendleton, et al. 2018
CATSPER3	Pendleton, et al. 2018
MON2	Pendleton, et al. 2018
ENSCAFG00000018974	Pendleton, et al. 2018
SLC6A4	Pendleton, et al. 2018
NSRP1	Pendleton, et al. 2018
EFCAB5	Pendleton, et al. 2018
ENSCAFG00000032444	Pendleton, et al. 2018
RAD51C	Pendleton, et al. 2018
PPM1E	Pendleton, et al. 2018
CTH	Pendleton, et al. 2018
ANKRD13C	Pendleton, et al. 2018
SRSF11	Pendleton, et al. 2018
TMEM59L	Pendleton, et al. 2018
CRLF1	Pendleton, et al. 2018
UBA52	Pendleton, et al. 2018
C19orf60	Pendleton, et al. 2018
SSBP4	Pendleton, et al. 2018
GDF15	Pendleton, et al. 2018
FKBP8	Pendleton, et al. 2018
KXD1	Pendleton, et al. 2018
ISYNA1	Pendleton, et al. 2018
LRRC25	Pendleton, et al. 2018
ELL	Pendleton, et al. 2018
DIS3L2	Pendleton, et al. 2018
HARBI1	Pendleton, et al. 2018
ATG13	Pendleton, et al. 2018
AMBRA1	Pendleton, et al. 2018
METTL11B	Pendleton, et al. 2018
SCYL3	Pendleton, et al. 2018
KIFAP3	Pendleton, et al. 2018
ARHGAP32	Pendleton, et al. 2018
CMTR2	Pendleton, et al. 2018
ENSCAFG00000024132	Pendleton, et al. 2018
ZNF23	Pendleton, et al. 2018
CALB2	Pendleton, et al. 2018
ANGPTL7	Pendleton, et al. 2018
EXOSC10	Pendleton, et al. 2018
UBIAD1	Pendleton, et al. 2018
MTOR	Pendleton, et al. 2018
MYL2	Pendleton, et al. 2018
CCDC63	Pendleton, et al. 2018
GALR2	Pendleton, et al. 2018
ZACN	Pendleton, et al. 2018
ENSCAFG00000005007	Pendleton, et al. 2018
EXOC7	Pendleton, et al. 2018
ACOX1	Pendleton, et al. 2018
ENSCAFG00000005021	Pendleton, et al. 2018
TEN1	Pendleton, et al. 2018
SRP68	Pendleton, et al. 2018
STX10	Pendleton, et al. 2018
IER2	Pendleton, et al. 2018
TRMT1	Pendleton, et al. 2018
NACC1	Pendleton, et al. 2018
NFIX	Pendleton, et al. 2018
CACNA1A	Pendleton, et al. 2018
FSTL4	Pendleton, et al. 2018
DUT	Pendleton, et al. 2018
FBN1	Pendleton, et al. 2018
LGR5	Pendleton, et al. 2018
IPO9	Pendleton, et al. 2018
NAV1	Pendleton, et al. 2018
LMOD1	Pendleton, et al. 2018
CCSER2	Pendleton, et al. 2018
SMCHD1	Pendleton, et al. 2018
PDE6D	Pendleton, et al. 2018
COPS7B	Pendleton, et al. 2018
PPM1H	Pendleton, et al. 2018
ENSCAFG00000031299	Pendleton, et al. 2018
ENSCAFG00000008640	Pendleton, et al. 2018
LMBR1L	Pendleton, et al. 2018
DHH	Pendleton, et al. 2018
RHEBL1	Pendleton, et al. 2018
ENSCAFG00000016263	Pendleton, et al. 2018
RCN2	Pendleton, et al. 2018
SCAPER	Pendleton, et al. 2018
GRIK3	Pendleton, et al. 2018
SETD1B	Pendleton, et al. 2018
ENSCAFG00000008038	Pendleton, et al. 2018
HPD	Pendleton, et al. 2018
RHOF	Pendleton, et al. 2018
TMEM120B	Pendleton, et al. 2018
WDR66	Pendleton, et al. 2018
ENSCAFG00000008138	Pendleton, et al. 2018
ENSCAFG00000008290	Pendleton, et al. 2018
ADM	Pendleton, et al. 2018
SBF2	Pendleton, et al. 2018
DNALI1	Pendleton, et al. 2018
GNL2	Pendleton, et al. 2018
MEAF6	Pendleton, et al. 2018
SNIP1	Pendleton, et al. 2018
MANEAL	Pendleton, et al. 2018
ZC3H12A	Pendleton, et al. 2018
ENSCAFG00000032136	Pendleton, et al. 2018
PLXDC2	Pendleton, et al. 2018
ENSCAFG00000018532	Pendleton, et al. 2018
MED13	Pendleton, et al. 2018
CEP78	Pendleton, et al. 2018
PSAT1	Pendleton, et al. 2018
ENSCAFG00000030081	Pendleton, et al. 2018
NCOR2	Pendleton, et al. 2018
SCUBE1	Pendleton, et al. 2018
ENSCAFG00000002399	Pendleton, et al. 2018
ENSCAFG00000002395	Pendleton, et al. 2018
ENSCAFG00000028716	Pendleton, et al. 2018
DCAF10	Pendleton, et al. 2018
SHB	Pendleton, et al. 2018
C14orf1	Pendleton, et al. 2018
FLVCR2	Pendleton, et al. 2018
TTLL5	Pendleton, et al. 2018
KAT7	Pendleton, et al. 2018
TAC4	Pendleton, et al. 2018
CAPS2	Pendleton, et al. 2018
KCNC2	Pendleton, et al. 2018
FOXP2	Pendleton, et al. 2018
HYDIN	Pendleton, et al. 2018
TMEM26	Pendleton, et al. 2018
RPL10L	Pendleton, et al. 2018
CAMKMT	Pendleton, et al. 2018
KRT35	Pendleton, et al. 2018
ENSCAFG00000015956	Pendleton, et al. 2018
ENSCAFG00000024998	Pendleton, et al. 2018
ENSCAFG00000023708	Pendleton, et al. 2018
ENSCAFG00000015969	Pendleton, et al. 2018
KRT32	Pendleton, et al. 2018
ENSCAFG00000029505	Pendleton, et al. 2018
GPR20	Pendleton, et al. 2018
SLC45A4	Pendleton, et al. 2018
SMYD3	Pendleton, et al. 2018
ENSCAFG00000003221	Pendleton, et al. 2018
CNOT4	Pendleton, et al. 2018
FAM172A	Pendleton, et al. 2018
FAM180B	Pendleton, et al. 2018
C1QTNF4	Pendleton, et al. 2018
KBTBD4	Pendleton, et al. 2018
PTPMT1	Pendleton, et al. 2018
ENSCAFG00000030604	Pendleton, et al. 2018
CELF1	Pendleton, et al. 2018
NDUFS3	Pendleton, et al. 2018
NUP54	Pendleton, et al. 2018
ART3	Pendleton, et al. 2018
LARS2	Pendleton, et al. 2018
RMDN2	Pendleton, et al. 2018
CYP1B1	Pendleton, et al. 2018
PIK3C3	Pendleton, et al. 2018
LRPPRC	Pendleton, et al. 2018
PSD2	Pendleton, et al. 2018
NRG2	Pendleton, et al. 2018
ENSCAFG00000008741	Pendleton, et al. 2018
DDX4	Pendleton, et al. 2018
IL31RA	Pendleton, et al. 2018
CENPW	Pendleton, et al. 2018
USP44	Pendleton, et al. 2018
METAP2	Pendleton, et al. 2018
ENSCAFG00000004900	Pendleton, et al. 2018
AQP11	Pendleton, et al. 2018
RSF1	Pendleton, et al. 2018
HAPLN4	Pendleton, et al. 2018
RFXANK	Pendleton, et al. 2018
NR2C2AP	Pendleton, et al. 2018
MAU2	Pendleton, et al. 2018
NCAN	Pendleton, et al. 2018
MEF2BNB	Pendleton, et al. 2018
TM6SF2	Pendleton, et al. 2018
SUGP1	Pendleton, et al. 2018
CEP135	Pendleton, et al. 2018
ENSCAFG00000028635	Pendleton, et al. 2018
CNIH4	Pendleton, et al. 2018
WDR26	Pendleton, et al. 2018
NVL	Pendleton, et al. 2018
KCNMA1	Pendleton, et al. 2018
