## supplementary for "Single-nuclei transcriptomics of dog hippocampus reveals the distinct cellular mechanism of domestication": Table S9 Antibody used in IF and IHC of Canis Hippocampus.xlsx

### Sheet: Sheet1
Antibody	Host	Supplier	Identifier
ArfGAP with GTPase domain, Ankyrin repeat and PH domain 1 (AGAP1)	Rabbit	Sigma	Cat#SAB2700913
Collagen and calcium binding EGF domains 1 (CCBE1)	Rabbit	Affinity	Cat#DF10092
Glutamic acid decarboxylase 2 (GAD2)	Rabbit	Cell Signaling	Cat#5843
Myelin basic protein (MBP)	Rat	Millipore	Cat#MAB386
Neurexin 3 (NRXN3)	Rabbit	Millipore	Cat#ABN96
2',3'-cyclic nucleotide 3' phosphodiesterase (CNP)	Mouse	Millipore	Cat#MAB326R
Glutamate ionotropic receptor kainate type subunit 3 (GRIK3)	Rabbit	Abcam	Cat#ab15307
Collagen type XI alpha 1 chain (COL11A1)	Rabbit	Abcam	Cat#ab64883
Neuron derived neurotrophic factor (NDNF)	Rabbit	Abcepta	Cat#AP5812a-400
Cut-like homeobox 2 (Cux2)	Rabbit	Abcam	Cat#ab216588
